# Human blood plasma proteins modeling and binding affinities with Δ^9^-tetrahydrocannabinol active metabolites: *In silico* approach

**DOI:** 10.1101/2022.04.13.488197

**Authors:** Shravan B. Rathod, Jinal C. Soni, Priyanshu Verma, Yogita Rawat, Neha Periwal, Pooja Arora, Vikas Sood, Mohmedyasin F. Mansuri

## Abstract

Tetrahydrocannabinol (THC) is a key psychotropic constituent of *cannabis sativa*. It is also known as Δ^9^-tetrahydrocannabinol (Δ^9^-THC). Previous study suggested that owing to its high lipophilicity, it piles up in adipose tissue and it is disseminated into blood stream for prolonged time. Research suggests that numerous diseases such as multiple sclerosis, neurodegenerative disorders, epilepsy, schizophrenia, osteoporosis, cancer, glaucoma and cardiovascular disorders can be treated using this substance. However, apart from having therapeutic potential, many studies have reported detrimental outcomes along with addiction of Δ^9^-THC for short-term and long-term consumption. Thus, in this study, we determined the binding affinities of Δ^9^-THC and its two active metabolites, 11-Hydroxy-Δ^9^-tetrahydrocannabinol (11-OH-Δ^9^-THC) and 8beta,11-dihydroxy-Δ^9^-tetrahydrocannabinol (8β,11-diOH-Δ^9^-THC) with 401 human blood plasma proteins using molecular docking analysis. Results show that Δ^9^-THC has greater binding potential with plasma proteins as compared to other two metabolites. Overall, ADGRE5, ALB, APOA5, APOD, CP, PON1 and PON3 proteins showed the highest binding affinities with three cannabis metabolites.
