## Supplementary Table S1 for "Human blood plasma proteins modeling and binding affinities with Δ^9^-tetrahydrocannabinol active metabolites: *In silico* approach"

### Sheet: Binding affinities
Gene/Protein	Gene/Protein description	Binding affinity (kcal/mol)
		Δ9-THC	11-OH-Δ9-THC	8β,11-diOH-Δ9-THC
A1BG	Alpha-1-B glycoprotein	-7.5	-7.9	-7.8
ACPP	Acid phosphatase, prostate	-7.9	-7.8	-8
ADGRE5	Adhesion G protein-coupled receptor E5	-9	-9.6	-9.1
ADIPOQ	Adiponectin, C1Q and collagen domain containing	-7.2	-6.7	-6.6
ADM	Adrenomedullin	-7.2	-7.8	-7.9
ADM2	Adrenomedullin 2	-6.8	-6.7	-6.7
AFM	Afamin	-8.8	-8	-8.1
AFP	Alpha fetoprotein	-8.3	-8.6	-7.9
AGER	Advanced glycosylation end-product specific receptor	-7.6	-7.9	-7.9
AGRP	Agouti related neuropeptide	-6.3	-6.4	-6.7
AGT	Angiotensinogen	-8.3	-8	-7.9
AHSG	Alpha 2-HS glycoprotein	-8	-7.9	-7.9
AIMP1	Aminoacyl tRNA synthetase complex interacting multifunctional protein 1	-7.2	-7	-6.9
ALB	Albumin	-8.6	-8.9	-8.8
ANG	Angiogenin	-5.9	-6.1	-6.1
ANGPT1	Angiopoietin 1	-7.2	-6.8	-7
ANGPT2	Angiopoietin 2	-6.9	-7	-6.9
ANGPTL2	Angiopoietin like 2	-7.3	-7.4	-7.4
ANGPTL3	Angiopoietin like 3	-9.2	-8.1	-7.5
ANGPTL4	Angiopoietin like 4	-7	-6.7	-7.1
ANGPTL6	Angiopoietin like 6	-7.3	-7.1	-7
ANGPTL8	Angiopoietin like 8	-7.2	-7	-7
APCS	Amyloid P component, serum	-6.4	-6.4	-6.2
APOA1	Apolipoprotein A1	-6.8	-6.6	-6.4
APOA2	Apolipoprotein A2	-6.7	-6.6	-6.4
APOA4	Apolipoprotein A4	-7.5	-6.9	-6.7
APOA5	Apolipoprotein A5	-10.3	-8.9	-9.3
APOC1	Apolipoprotein C1	-5.5	-5.3	-5.1
APOC2	Apolipoprotein C2	-6.3	-5.5	-5.5
APOC3	Apolipoprotein C3	-5.8	-6.5	-6.4
APOC4	Apolipoprotein C4	-5.9	-5.7	-6
APOD	Apolipoprotein D	-10.1	-8.9	-9.1
APOE	Apolipoprotein E	-6.9	-6.9	-6.7
APOF	Apolipoprotein F	-8.7	-8	-8
APOH	Apolipoprotein H	-8.1	-6.7	-6.8
APOL1	Apolipoprotein L1	-7.5	-7.4	-7.7
APOM	Apolipoprotein M	-6.1	-6.1	-6.2
AREG	Amphiregulin	-7.1	-7.2	-7.5
AVP	Arginine vasopressin	-6	-6.5	-6.2
AXL	AXL receptor tyrosine kinase	-8	-8.1	-8.1
AZGP1	Alpha-2-glycoprotein 1, zinc-binding	-7.4	-6.8	-6.9
B2M	Beta-2-microglobulin	-8.3	-8.9	-8.8
BDNF	Brain derived neurotrophic factor	-8.2	-8.2	-8.2
BGLAP	Bone gamma-carboxyglutamate protein	-5.7	-6	-5.8
BMP2	Bone morphogenetic protein 2	-7.2	-7.3	-7.3
BMP4	Bone morphogenetic protein 4	-7.7	-7.5	-7.8
BMP6	Bone morphogenetic protein 6	-8.6	-8.2	-8.4
BMP7	Bone morphogenetic protein 7	-7.8	-8.4	-8.1
BPI	Bactericidal/permeability-increasing protein	-8.5	-8.8	-8.7
BTC	Betacellulin	-7	-6.2	-6.4
C1QC	Complement C1q C chain	-5.7	-6	-6
C1QTNF1	C1q and TNF related 1	-6.7	-6.7	-6.8
C1QTNF12	C1q and TNF related 12	-6.9	-7.4	-7.1
C1QTNF3	C1q and TNF related 3	-7.4	-7.5	-7.5
C1QTNF5	C1q and TNF related 5	-6.8	-6.4	-6.3
C1QTNF6	C1q and TNF related 6	-7.8	-8.1	-7.7
C1QTNF7	C1q and TNF related 7	-7.4	-6.4	-7.6
C1QTNF9	C1q and TNF related 9	-5.5	-5.5	-5.6
C1RL	Complement C1r subcomponent like	-6.7	-6.9	-6.7
C1S	Complement C1s	-7.1	-6.7	-7
C4BPA	Complement component 4 binding protein alpha	-7.3	-7.2	-7
C4BPB	Complement component 4 binding protein beta	-7.2	-7	-7.1
C9	Complement C9	-8.6	-8.2	-8
CALCA	Calcitonin related polypeptide alpha	-7.6	-7	-7.1
CAMP	Cathelicidin antimicrobial peptide	-7.4	-6.9	-6.6
CCL1	C-C motif chemokine ligand 1	-7	-6.6	-6.7
CCL11	C-C motif chemokine ligand 11	-5.9	-5.8	-5.8
CCL13	C-C motif chemokine ligand 13	-5.8	-5.7	-6.1
CCL14	C-C motif chemokine ligand 14	-6.5	-6.3	-6
CCL16	C-C motif chemokine ligand 16	-6.3	-6.2	-6.2
CCL17	C-C motif chemokine ligand 17	-7.2	-7.2	-7.1
CCL18	C-C motif chemokine ligand 18	-6.5	-6.3	-6.1
CCL19	C-C motif chemokine ligand 19	-6.1	-5.9	-6.1
CCL2	C-C motif chemokine ligand 2	-6.3	-6.2	-6
CCL20	C-C motif chemokine ligand 20	-7	-6.5	-6.4
CCL21	C-C motif chemokine ligand 21	-6.5	-6.8	-6.5
CCL22	C-C motif chemokine ligand 22	-6.1	-6.1	-6.1
CCL23	C-C motif chemokine ligand 23	-6.9	-7.3	-7.2
CCL24	C-C motif chemokine ligand 24	-6.5	-6.2	-6.2
CCL25	C-C motif chemokine ligand 25	-7.9	-7.8	-7.9
CCL26	C-C motif chemokine ligand 26	-6	-6.3	-5.8
CCL27	C-C motif chemokine ligand 27	-5.8	-6.2	-6.1
CCL28	C-C motif chemokine ligand 28	-6.7	-6.8	-6.8
CCL3	C-C motif chemokine ligand 3	-6.1	-6	-6.2
CCL4	C-C motif chemokine ligand 4	-6.1	-6	-6
CCL5	C-C motif chemokine ligand 5	-6.2	-6.2	-6.2
CCL7	C-C motif chemokine ligand 7	-5.6	-5.7	-5.7
CCL8	C-C motif chemokine ligand 8	-5.8	-5.7	-5.9
CD14	CD14 molecule	-7.1	-6.6	-6.5
CD163	CD163 molecule	-7.6	-7.2	-7.2
CD40	CD40 molecule	-6.2	-6.3	-6.2
CD40LG	CD40 ligand	-6.6	-7	-7.1
CD55	CD55 molecule (Cromer blood group)	-7	-7.1	-7.1
CD5L	CD5 molecule like	-7.4	-7.3	-7.5
CD6	CD6 molecule	-6.8	-7	-6.9
CETP	Cholesteryl ester transfer protein	-8.3	-8.9	-8.2
CFB	Complement factor B	-7.7	-7.4	-7.5
CFD	Complement factor D	-6.5	-6.4	-6.5
CFH	Complement factor H	-6.1	-6	-6.1
CFHR3	Complement factor H related 3	-7.1	-6.9	-7.2
CHGA	Chromogranin A	-6.3	-6.2	-5.9
CHI3L1	Chitinase 3 like 1	-7.5	-7.5	-7.3
CHIT1	Chitinase 1	-8.1	-8.1	-7.7
CLEC3B	C-type lectin domain family 3 member B	-6.4	-6.6	-6.6
CLU	Clusterin	-6.4	-5.6	-5.6
CMA1	Chymase 1	-7.7	-7.4	-7.4
CNTF	Ciliary neurotrophic factor	-6.3	-6.1	-6.2
CP	Ceruloplasmin	-9.3	-9.5	-9.1
CRH	Corticotropin releasing hormone	-6.9	-7.1	-7.3
CRISPLD2	Cysteine rich secretory protein LCCL domain containing 2	-7.9	-7.5	-8.2
CRP	C-reactive protein	-7.5	-6.2	-6.5
CSF1	Colony stimulating factor 1	-8.1	-7.8	-7.4
CSF2	Colony stimulating factor 2	-7.3	-7.4	-7.3
CSF3	Colony stimulating factor 3	-6.7	-7.2	-7.1
CST3	Cystatin C	-7.4	-7.2	-6.9
CTF1	Cardiotrophin 1	-7.3	-7	-7
CTGF	Connective tissue growth factor	-7.3	-7	-7
CX3CL1	C-X3-C motif chemokine ligand 1	-7.8	-7.3	-7.3
CXCL1	C-X-C motif chemokine ligand 1	-6.2	-6	-6
CXCL10	C-X-C motif chemokine ligand 10	-7	-6.8	-6.7
CXCL11	C-X-C motif chemokine ligand 11	-6.5	-6.3	-6.1
CXCL12	C-X-C motif chemokine ligand 12	-6.7	-6.6	-6.7
CXCL13	C-X-C motif chemokine ligand 13	-6.8	-6.7	-6.6
CXCL14	C-X-C motif chemokine ligand 14	-6.7	-6.5	-6.5
CXCL16	C-X-C motif chemokine ligand 16	-6.6	-6.3	-6.6
CXCL3	C-X-C motif chemokine ligand 3	-7.4	-7.2	-7.2
CXCL5	C-X-C motif chemokine ligand 5	-6.3	-6.1	-6.4
CXCL6	C-X-C motif chemokine ligand 6	-6.4	-6.3	-6.2
CXCL8	C-X-C motif chemokine ligand 8	-7.1	-6.5	-5.9
CXCL9	C-X-C motif chemokine ligand 9	-6.4	-6.6	-6.7
EDN1	Endothelin 1	-7.6	-6.8	-6.7
EDN3	Endothelin 3	-7.8	-7.4	-8
EGFR	Epidermal growth factor receptor	-8.1	-6.8	-7.7
ENHO	Energy homeostasis associated	-5.7	-5.9	-5.9
EPO	Erythropoietin	6.6	-6.3	-6.5
EREG	Epiregulin	-6.5	-6.7	-6
ESM1	Endothelial cell specific molecule 1	-7.1	-6.9	-7.1
F12	Coagulation factor XII	-8.3	-8	-8
F2	Coagulation factor II, thrombin	-7.2	-7.5	-7.2
F3	Coagulation factor III, tissue factor	-7.4	-7.3	-6.8
F7	Coagulation factor VII	-7.1	-7.4	-7.5
FABP3	Fatty acid binding protein 3	-8	-8.4	-8.4
FAM3B	Family with sequence similarity 3 member B	-5.9	-6	-6.1
FAS	Fas cell surface death receptor	-6.3	-6.1	-6
FASLG	Fas ligand	-7.1	-6.4	-6.8
FCN1	Ficolin 1	-7.2	-7.2	-7.4
FCN2	Ficolin 2	-6.8	-6.7	-7
FCN3	Ficolin 3	-7.3	-7.2	-7.2
FCRL5	Fc receptor like 5	-7.7	-8.4	-7.7
FETUB	Fetuin B	-6.8	-6.7	-7.2
FGA	Fibrinogen alpha chain	-7.4	-7.7	-7.7
FGF19	Fibroblast growth factor 19	-7	-7	-7.3
FGF2	Fibroblast growth factor 2	-7.1	-6.8	-6.8
FGF21	Fibroblast growth factor 21	-6.6	-6.7	-6.6
FGF23	Fibroblast growth factor 23	-6.1	-6.6	-6.9
FGF4	Fibroblast growth factor 4	-6.9	-6.9	-6.5
FGFBP2	Fibroblast growth factor binding protein 2	-7.8	-7.2	-7.3
FGG	Fibrinogen gamma chain	-8.9	-8.3	-8.5
FGL2	Fibrinogen like 2	-7.9	-7.5	-7.7
GAL	Galanin and GMAP prepropeptide	-6.6	-6.4	-6.5
GAS6	Growth arrest specific 6	-7.4	-7.5	-7.3
GC	GC, vitamin D binding protein	-8.2	-7.7	-7.6
GCG	Glucagon	-8.1	-7.6	-7.9
GDF11	Growth differentiation factor 11	-7.8	-7.8	-7.4
GDF15	Growth differentiation factor 15	-8.1	-7.4	-7.3
GDF2	Growth differentiation factor 2	-7.6	-7.5	-7.6
GH1	Growth hormone 1	-7.2	-7.4	-7.3
GHR	Growth hormone receptor	-7.8	-7.4	-7.6
GHRL	Ghrelin and obestatin prepropeptide	-6.7	-6.1	-6.1
GIP	Gastric inhibitory polypeptide	-7.4	-7	-7
GNLY	Granulysin	-6.7	-7.2	-7.1
GPLD1	Glycosylphosphatidylinositol specific phospholipase D1	-8.2	-8.3	-8.2
GPX3	Glutathione peroxidase 3	-6.3	-6.4	-6.4
GREM1	Gremlin 1, DAN family BMP antagonist	-5.4	-5.5	-5.3
GRP	Gastrin releasing peptide	-6.1	-6.4	-6.6
GSN	Gelsolin	-7.4	-8.1	-8
GSTA1	Glutathione S-transferase alpha 1	-7.9	-7.7	-7.5
HABP2	Hyaluronan binding protein 2	-7.9	-8.4	-8.4
HAMP	Hepcidin antimicrobial peptide	-6.4	-6	-6.2
HAVCR1	Hepatitis A virus cellular receptor 1	-7	-7.3	-7
HBEGF	Heparin binding EGF like growth factor	-5.8	-5.9	-5.8
HGF	Hepatocyte growth factor	-7.6	-7.5	-7.5
HGFAC	HGF activator	-7	-6.8	-6.7
HLA-G	Major histocompatibility complex, class I, G	-8.5	-7.9	-7.8
HP	Haptoglobin	-6.9	-6.7	-6.7
HPR	Haptoglobin-related protein	-7.6	-7.3	-7.4
HPX	Hemopexin	-7.8	-8.3	-8.5
HRG	Histidine rich glycoprotein	-7.4	-7.2	-7.5
HTRA1	HtrA serine peptidase 1	-7.2	-7.2	-7.4
IAPP	Islet amyloid polypeptide	-5.9	-5.8	-5.8
ICAM1	Intercellular adhesion molecule 1	-7.6	-7.3	-7.1
IFNA1	Interferon alpha 1	-6.4	-6.5	-6.7
IFNA2	Interferon alpha 2	-6.1	-6.1	-6.5
IFNB1	Interferon beta 1	-7.1	-6.6	-6.5
IFNG	Interferon gamma	-6.9	-6.5	-6.5
IFNL1	Interferon lambda 1	-6.5	-6.7	-6.8
IFNL3	Interferon lambda 3	-7.1	-7.1	-7
IGF1	Insulin like growth factor 1	-6.2	-6.4	-6.5
IGF2	Insulin like growth factor 2	-7.1	-6.8	-7
IGFALS	Insulin like growth factor binding protein acid labile subunit	-7.3	-7	-6.8
IGFBP1	Insulin like growth factor binding protein 1	-8.4	-8.2	-7.9
IGFBP2	Insulin like growth factor binding protein 2	-7.6	-6.6	-6.7
IGFBP3	Insulin like growth factor binding protein 3	-7.4	-6.6	-7
IGFBP4	Insulin like growth factor binding protein 4	-7.1	-6.7	-7
IGFBP5	Insulin like growth factor binding protein 5	-6.9	-7	-6.8
IGFBP6	Insulin like growth factor binding protein 6	-7.4	-7.1	-7.1
IGFBP7	Insulin like growth factor binding protein 7	-6.6	-6.9	-6.8
IL10	Interleukin 10	-6.7	-6.2	-6.1
IL11	Interleukin 11	-6.9	-6.5	-6.8
IL12B	Interleukin 12B	-6.4	-6.4	-6.3
IL13	Interleukin 13	-7	-7.1	-7.1
IL15	Interleukin 15	-7.2	-6.5	-6.5
IL17A	Interleukin 17A	-6.8	-6.9	-7
IL17B	Interleukin 17B	-6.5	-6.8	-6.9
IL17C	Interleukin 17C	-8.1	-7.3	-7.3
IL17D	Interleukin 17D	-6.3	-6.5	-6.5
IL17F	Interleukin 17F	-7.2	-6.9	-7
IL18	Interleukin 18	-6.5	-6.4	-6.6
IL18BP	Interleukin 18 binding protein	-7.4	-6.6	-6.5
IL19	Interleukin 19	-6.4	-6.8	-6.4
IL1A	Interleukin 1 alpha	-7.4	-7.2	-7
IL1B	Interleukin 1 beta	7.2	-6.8	-6.7
IL1F10	Interleukin 1 family member 10	-6.1	-6.5	-6.4
IL1R2	Interleukin 1 receptor type 2	-7.9	-7.6	-8
IL1RL1	Interleukin 1 receptor like 1	-8.6	-8.5	-8.3
IL1RN	Interleukin 1 receptor antagonist	-6.8	-7.1	-6.7
IL2	Interleukin 2	-6.3	-6.9	-6.9
IL20	Interleukin 20	-6.6	-6.4	-6.5
IL21	Interleukin 21	-6.6	-6.6	-6.6
IL22	Interleukin 22	-7.5	-7.3	-7.2
IL22RA2	Interleukin 22 receptor subunit alpha 2	-6.3	-6.4	-6.4
IL23A	Interleukin 23 subunit alpha	-6.2	-6.2	-6.1
IL24	Interleukin 24	-6.5	-6.5	-6.3
IL25	Interleukin 25	-5.6	-6.1	-6.2
IL26	Interleukin 26	-6.1	-6.4	-6.4
IL27	Interleukin 27	-7.2	-7.2	-6.9
IL3	Interleukin 3	-7.3	-7	-7
IL31	Interleukin 31	-8.3	-7.9	-7.9
IL32	Interleukin 32	-8.1	-7.4	-7.3
IL34	Interleukin 34	-7.1	-7.5	-7.5
IL36A	Interleukin 36 alpha	-7	-6.8	-6.7
IL36B	Interleukin 36 beta	-8.4	-8	-7.7
IL36RN	Interleukin 36 receptor antagonist	-6.9	-7.2	-7.3
IL37	Interleukin 37	-6.8	-7.4	-6.9
IL4	Interleukin 4	-6.7	-6.6	-6.8
IL5	Interleukin 5	-7.3	-7.1	-7
IL6	Interleukin 6	-7.1	-6.6	-6.6
IL6R	Interleukin 6 receptor	-6.7	-6.3	-6.3
IL7	Interleukin 7	-6.2	-5.9	-6.1
IL9	Interleukin 9	-6.1	-5.9	-5.9
INS	Insulin	-6.3	-6.2	-6.7
INSL3	Insulin like 3	-7.4	-7.5	-7.4
INSL5	Insulin like 5	-7.6	-7.6	-7.7
ISG15	ISG15 ubiquitin-like modifier	-6.3	-6.9	-6.9
ITIH1	Inter-alpha-trypsin inhibitor heavy chain 1	-8.1	-8.1	-8.3
ITIH4	Inter-alpha-trypsin inhibitor heavy chain family member 4	-8.3	-8	-7.9
ITLN1	Intelectin 1	-7.5	-7.5	-7.7
KL	Klotho	-7.7	-7.3	-7.4
KLKB1	Kallikrein B1	-7	-8.3	-8.1
KNG1	Kininogen 1	-7.4	-7.2	-7.3
LBP	Lipopolysaccharide binding protein	-8	-8.6	-8.4
LCAT	Lecithin-cholesterol acyltransferase	-7	-6.9	-7
LCN2	Lipocalin 2	-7.3	-6.9	-7
LECT2	Leukocyte cell derived chemotaxin 2	-7.8	-7.7	-7.6
LEP	Leptin	-6.6	-6.4	-6.3
LEPR	Leptin receptor	-9.1	-8.6	-8.3
LGALS9	Galectin 9	-6.7	-6.9	-6.9
LIPG	Lipase G, endothelial type	-7.7	-8	-7.6
LRG1	Leucine rich alpha-2-glycoprotein 1	-6.5	-6.2	-6.4
LTA	Lymphotoxin alpha	-8	-7.9	-7.7
LYZ	Lysozyme	-7.4	-7.4	-7.3
MASP1	Mannan binding lectin serine peptidase 1	-7	-7.4	-7.3
MASP2	Mannan binding lectin serine peptidase 2	-7.5	-7.4	-7.5
MB	Myoglobin	-6.8	-6.6	-6.5
MBL2	Mannose binding lectin 2	-7.2	-7.9	-7.7
MDK	Midkine	-6.3	-6.5	-6.5
METRNL	Meteorin like, glial cell differentiation regulator	-6.9	-6.9	-7.2
MFGE8	Milk fat globule-EGF factor 8 protein	-7.1	-7.3	-7.4
MIA	Melanoma inhibitory activity	-6.4	-6.3	-6.7
MIF	Macrophage migration inhibitory factor	-6.9	-6.2	-5.9
MLN	Motilin	-7.2	-7.4	-7.5
MMP1	Matrix metallopeptidase 1	-6.8	-6.9	-6.8
MMP10	Matrix metallopeptidase 10	-7.6	-7.4	-7.6
MMP2	Matrix metallopeptidase 2	-7.7	-7.5	-7.7
MMP3	Matrix metallopeptidase 3	-7.5	-6.8	-6.7
MMP7	Matrix metallopeptidase 7	-7.3	-7	-7.1
MMP9	Matrix metallopeptidase 9	-7.8	-8.1	-8.4
MPO	Myeloperoxidase	-6.7	-6.6	-6.8
MYDGF	Myeloid derived growth factor	-5.7	-6.2	-6.2
NAMPT	Nicotinamide phosphoribosyltransferase	-8.5	-8.6	-8.7
NCAM1	Neural cell adhesion molecule 1	-6.9	-7	-6.9
NGF	Nerve growth factor	-6.8	-6.7	-6.7
NOV	Nephroblastoma overexpressed	-7.9	-7	-6.9
NPPB	Natriuretic peptide B	-5.8	-5.9	-5.8
NPPC	Natriuretic peptide C	-6	-5.8	-5.7
NPTX2	Neuronal pentraxin 2	-7.8	-7.2	-7.4
NPY	Neuropeptide Y	-6.3	-5.7	-5.6
NUCB2	Nucleobindin 2	-8	-7.6	-7.9
OLR1	Oxidized low density lipoprotein receptor 1	-6	-6	-6
ORM1	Orosomucoid 1	-8.4	-8.1	-8
ORM2	Orosomucoid 2	-5.8	-6	-6
OSM	Oncostatin M	-7.5	-8.5	-8.4
OXT	Oxytocin/neurophysin I prepropeptide	-6.6	-6.4	-6.4
PCSK9	Proprotein convertase subtilisin/kexin type 9	-8.4	-7.7	-8.1
PDGFB	Platelet derived growth factor subunit B	-8.7	-7.5	-7.5
PF4	Platelet factor 4	-7.6	-7.9	-7.8
PGF	Placental growth factor	-6.3	-6.1	-6.3
PLA2G2A	Phospholipase A2 group IIA	-8.8	-8.3	-8.3
PLA2G7	Phospholipase A2 group VII	-7.8	-7.5	-7.6
PLAT	Plasminogen activator, tissue type	-6.8	-6.7	-6.9
PLAU	Plasminogen activator, urokinase	-7.6	-7.7	-7.8
PLG	Plasminogen	-7.1	-7.3	-7.2
PLTP	Phospholipid transfer protein	-8.1	-8.6	-8.3
PMCH	Pro-melanin concentrating hormone	-7.1	-7.2	-7.1
PNOC	Prepronociceptin	-6.7	-6.5	-6.5
POMC	Proopiomelanocortin	-7.6	-7.6	-7.7
PON1	Paraoxonase 1	-9.5	-8.5	-8.5
PON3	Paraoxonase 3	-8.7	-8.4	-9.1
PPBP	Pro-platelet basic protein	-7.9	-7.6	-8
PPY	Pancreatic polypeptide	-7.5	-7	-6.8
PRL	Prolactin	-6.3	-6.3	-6.4
PROS1	Protein S	-7.3	-7.8	-7.3
PROZ	Protein Z, vitamin K dependent plasma glycoprotein	-7.1	-7.3	-7.5
PTH	Parathyroid hormone	-5.9	-6.2	-6.5
PTN	Pleiotrophin	-6.7	-6.5	-6.6
PTX3	Pentraxin 3	-7.1	-7.2	-6.9
PYY	Peptide YY	-6.1	-5.4	-5.5
RARRES2	Retinoic acid receptor responder 2	-6.9	-6.9	-7.3
RBP4	Retinol binding protein 4	-6.7	-7.1	-7
REN	Renin	-7.9	-7.6	-7.7
RETN	Resistin	-6.6	-6.6	-6.5
RETNLB	Resistin like beta	-5.6	-5.6	-5.6
RLN2	Relaxin 2	-7	-7.5	-7.6
RLN3	Relaxin 3	-7.4	-8	-8
RNASE3	Ribonuclease A family member 3	-8.3	-7.9	-7.7
RNLS	Renalase, FAD dependent amine oxidase	-7.6	-7.4	-7.5
S100A12	S100 calcium binding protein A12	-6.5	-6.6	-6.7
S100A8	S100 calcium binding protein A8	-6.4	-6.2	-6.2
S100A9	S100 calcium binding protein A9	-6.7	-6.8	-6.6
SAA1	Serum amyloid A1	-6.8	-6.3	-6.5
SAA4	Serum amyloid A4, constitutive	-6.3	-5.5	-5.5
SCT	Secretin	-6.2	-6.4	-6.4
SCUBE1	Signal peptide, CUB domain and EGF like domain containing 1	-6.2	-6.5	-6.9
SCUBE3	Signal peptide, CUB domain and EGF like domain containing 3	-6.9	-7.2	-7.2
SDC1	Syndecan 1	-6.5	-6.5	-6.8
SELE	Selectin E	-8.6	-8.3	-8.6
SEMA3F	Semaphorin 3F	-7.3	-7.6	-7.6
SERPINA1	Serpin family A member 1	-7.5	-6.4	-6.6
SERPINA10	Serpin family A member 10	-6.4	-6.9	-6.7
SERPINA3	Serpin family A member 3	-7.3	-6.7	-6.6
SERPINA4	Serpin family A member 4	-7.2	-7.5	-7.6
SERPINA6	Serpin family A member 6	-7	-6.6	-7.1
SERPINA7	Serpin family A member 7	-7	-6.5	-6.6
SERPINE1	Serpin family E member 1	-7.7	-7.2	-7.3
SERPINF1	Serpin family F member 1	-8.5	-6.9	-7
SERPINF2	Serpin family F member 2	-7.3	-7.5	-7.3
SLPI	Secretory leukocyte peptidase inhibitor	-7.4	-7.7	-7.4
SOD1	Superoxide dismutase 1	-5.7	-5.9	-6
SOD3	Superoxide dismutase 3	-7.2	-7.3	-7.2
SORT1	Sortilin 1	-7.9	-7	-7.1
SPON1	Spondin 1	-8.2	-8.2	-7.4
SPP1	Secreted phosphoprotein 1	-6.1	-6	-6
SPX	Spexin hormone	-6	-6.5	-6.4
ST6GAL1	ST6 beta-galactoside alpha-2,6-sialyltransferase 1	-7.4	-7.5	-7.4
TEK	TEK receptor tyrosine kinase	-8.3	-8.2	-8.4
TF	Transferrin	-7	-7.5	-7.5
TFRC	Transferrin receptor	-8.4	-8.3	-8.2
TGFA	Transforming growth factor alpha	-6.1	-6.2	-6
TGFB1	Transforming growth factor beta 1	-7.3	-7	-7.1
TGFB2	Transforming growth factor beta 2	-6.8	-7.3	-7.4
TGFB3	Transforming growth factor beta 3	-6.8	-6.9	-6.8
THBD	Thrombomodulin	-7.5	-7.5	-7.5
THBS1	Thrombospondin 1	-7.7	-7.7	-7.7
THPO	Thrombopoietin	-7.7	-7.1	-7
TIMP1	TIMP metallopeptidase inhibitor 1	-7.3	-7.7	-8.1
TNF	Tumor necrosis factor	-6.6	-6.8	-6.8
TNFRSF10C	TNF receptor superfamily member 10c	-6	-6.2	-6.3
TNFRSF1B	TNF receptor superfamily member 1B	-7.4	-7.8	-7.5
TNFRSF6B	TNF receptor superfamily member 6b	-7.8	-7.7	-7.6
TNFSF10	TNF superfamily member 10	-8	-8	-8.2
TNFSF11	TNF superfamily member 11	-6.6	-6.5	-6.5
TNFSF12	TNF superfamily member 12	-7.5	-7.9	-7.7
TNFSF13	TNF superfamily member 13	-7	-7.3	-6.9
TNFSF13B	TNF superfamily member 13b	-6	-6.3	-6.7
TNFSF14	TNF superfamily member 14	-6.5	-6.1	-6
TNFSF15	TNF superfamily member 15	-7.2	-7.1	-6.8
TSLP	Thymic stromal lymphopoietin	-6.7	-6.8	-6.6
TTR	Transthyretin	-6.4	-6	-6
UCN	Urocortin	-7.2	-7.3	-7.2
UCN	Urocortin	-7.2	-6.1	-6.3
UMOD	Uromodulin	-7	-7.2	-7.3
UTS2	Urotensin 2	-8.2	-8.1	-7.9
VCAM1	Vascular cell adhesion molecule 1	-5.7	-6.2	-6.4
VEGFA	Vascular endothelial growth factor A	-6	-5.9	-5.7
VEGFB	Vascular endothelial growth factor B	-5.6	-5.8	-6.1
VEGFC	Vascular endothelial growth factor C	-8.3	-8	-8.2
VEGFD	Vascular endothelial growth factor D	-8.3	-7.8	-7.3
VGF	VGF nerve growth factor inducible	-6.5	-7.1	-7
VIP	Vasoactive intestinal peptide	-6.1	-5.9	-5.9
VNN3	Vanin 3	-7.5	-7.5	-7.5
VTN	Vitronectin	-8.6	-8.9	-8.9
